# Latent infection of an active giant endogenous virus in a unicellular green alga

**DOI:** 10.1101/2024.09.03.611062

**Authors:** Maria P. Erazo-Garcia, Uri Sheyn, Zachary K. Barth, Rory J. Craig, Petronella Wessman, Abdeali M. Jivaji, W. Keith Ray, Maria Svensson-Coelho, Charlie K. Cornwallis, Karin Rengefors, Corina P. D. Brussaard, Mohammad Moniruzzaman, Frank O. Aylward

## Abstract

Latency is a common strategy in a wide range of viral lineages, but its prevalence in giant viruses remains unknown. Here we describe the activity and viral production from a 617 kbp integrated giant viral element in the model green alga *Chlamydomonas reinhardtii*. We resolve the integrated viral region using long-read sequencing and show that viral particles are produced and released in otherwise healthy cultures. A diverse array of viral-encoded selfish genetic elements are expressed during GEVE reactivation and produce proteins that are packaged in virions. In addition, we show that field isolates of *Chlamydomonas* sp. harbor latent giant viruses related to the *C. reinhardtii* GEVE that exhibit similar infection dynamics, demonstrating that giant virus latency is prevalent in natural host communities. Our work reports the largest temperate virus documented to date and the first active GEVE identified in a unicellular eukaryote, substantially expanding the known limits of viral latency.
