## Supplementary material for "Latent infection of an active giant endogenous virus in a unicellular green alga": Data S3

### Sheet: Sheet1
Data S3: LTR retrotransposon hits to the Chlamydomonas reinhardtii CC-2937 genome
subject	perc_id	alignment_length	mismatches	gap_opens	query_start	query_end	subject_start	subject_end	evalue	bit_score
contig_536	100	7359	0	0	1	7359	2082364	2089722	0	13590
contig_536	100	364	0	0	6990	7353	2082362	2082725	0	673
contig_536	100	362	0	0	1	362	2089355	2089716	0	669
contig_536	88.701	354	19	9	6990	7343	1587720	1588052	4.01e-113	412
contig_536	88.636	352	19	9	1	352	1587722	1588052	5.19e-112	409
contig_515	100	364	0	0	6990	7353	2680251	2680614	0	673
contig_515	99.959	7354	3	0	1	7354	2680253	2687606	0	13564
contig_515	100	362	0	0	1	362	2687244	2687605	0	669
contig_515	90.652	353	21	4	20	361	2166016	2165665	5.08e-127	459
contig_515	89.572	374	23	5	6990	7352	2166033	2165665	1.41e-127	460
contig_609	97.537	812	11	3	2864	3671	4243948	4244754	0	1380
contig_609	98.082	365	6	1	6990	7353	4241154	4241518	7.87e-180	634
contig_609	98.424	2792	43	1	1	2791	4241156	4243947	0	4911
contig_861	96.371	2976	92	9	4388	7352	14024	16994	0	4883
contig_861	96.175	366	7	2	3	361	16629	16994	4.8e-167	592
contig_506	98.423	2536	33	2	3233	5761	854997	852462	0	4455
contig_506	97.861	374	6	2	6981	7352	3211120	3211493	0	645
contig_506	98.072	363	5	2	1	361	3211131	3211493	1.02e-178	630
contig_506	97.808	365	7	1	6989	7352	4345254	4345618	3.66e-178	628
contig_506	97.79	362	7	1	1	361	4345257	4345618	1.7e-176	623
contig_851	95.979	373	10	2	6986	7353	621225	621597	7.98e-170	601
contig_851	97	700	16	2	1	695	621231	621930	0	1171
contig_851	98.171	984	18	0	697	1680	622553	623536	0	1718
contig_851	99.254	1207	7	2	5519	6725	625353	626557	0	2178
contig_851	96.964	1515	23	7	2879	4386	623855	625353	0	2521
contig_851	96.842	95	3	0	168	262	626568	626662	5.77e-37	159
contig_851	96.842	95	3	0	7159	7253	626568	626662	5.77e-37	159
scaffold_1192	98.901	364	4	0	6990	7353	588668	589031	0	651
scaffold_1192	98.701	1386	14	2	1	1383	588670	590054	0	2457
contig_221	99.178	973	8	0	5526	6498	5070796	5069824	0	1753
contig_221	96.685	362	6	2	1	361	1571423	1571067	1.03e-168	597
contig_221	96.467	368	7	2	6989	7355	1571426	1571064	2.22e-170	603
contig_932	84.354	1764	251	19	175	1932	194807	196551	0	1705
contig_932	84.755	879	103	21	1930	2807	199153	200001	0	852
contig_932	86.662	1402	166	17	2945	4334	200005	201397	0	1533
contig_932	85.106	564	81	3	4387	4948	201400	201962	1.74e-161	573
contig_932	78.971	1108	198	27	5269	6360	207771	208859	0	723
contig_457	92.453	106	7	1	6989	7093	532881	532986	3.48e-34	150
contig_457	92.233	103	7	1	1	102	532884	532986	1.62e-32	145
contig_457	97.778	135	3	0	95	229	534576	534710	3.35e-59	233
contig_457	97.778	135	3	0	7086	7220	534576	534710	3.35e-59	233
contig_457	91.822	1125	78	5	5277	6401	534916	536026	0	1555
contig_457	91.223	957	74	8	6401	7353	536346	537296	0	1293
contig_457	94.49	363	19	1	1	362	536934	537296	4.87e-157	558
contig_579	86.494	385	40	8	6575	6955	1762943	1763319	4.01e-113	412
contig_579	88.839	887	70	18	6486	7353	1762944	1762068	0	1062
contig_579	91.563	403	22	4	1	391	1763722	1763320	3.79e-153	545
contig_579	90.957	376	22	4	6990	7353	1763724	1763349	3.88e-138	496
contig_579	90.933	375	21	5	1	362	1762442	1762068	5.01e-137	492
contig_1324	86.345	952	105	21	2945	3884	210	1148	0	1014
contig_1324	81.934	548	92	6	3789	4334	1161	1703	1.83e-126	457
contig_1324	84.561	285	41	3	4663	4946	1955	2237	4.25e-73	279
contig_813	98.898	363	4	0	6990	7352	277664	278026	0	649
contig_813	98.892	361	4	0	1	361	277666	278026	0	645
contig_544	93.805	113	7	0	7240	7352	312352	312240	2.67e-40	171
contig_544	93.805	113	7	0	249	361	312352	312240	2.67e-40	171
contig_544	97.143	70	2	0	7150	7219	312416	312347	9.8e-25	119
contig_544	97.143	70	2	0	159	228	312416	312347	9.8e-25	119
contig_544	94.656	131	6	1	13	142	312661	312531	9.46e-50	202
contig_544	89.61	231	20	4	6907	7133	312761	312531	1.96e-76	291
contig_544	98.347	363	6	0	6990	7352	2039384	2039746	0	638
contig_544	98.082	365	6	1	1	365	2039386	2039749	7.87e-180	634
contig_902	100	28	0	0	7015	7042	556082	556055	0.000101	52.8
contig_902	100	28	0	0	24	51	556082	556055	0.000101	52.8
