## Supplementary material for "Latent infection of an active giant endogenous virus in a unicellular green alga": Data S4

### Sheet: fanzor_coordinates
Data S4: GEVE-encoded Fanzor elements
element_type	strand	start	end	sequence
other fragment C	complement	2036883	2036903	GGTGGGCCCGTGCATCGGGTA
guide only C	complement	2037454	2037627	GTCTGCGATGATGGAAAAAGAGGTGCACGACTACAAGCTTCAACAGTATCCATGGTCATTGTGGGCATGGTTGCCTGTACCCGATGCTTTGATTGGTGCATGTGGACCCAGAAATACATTGGTCAGATCAAAGTGGCCTCACCCCTTGACAGTGGTGGTGTCCCACAATGATTG
guide only B		2038215	2038447	GTTCGTGGCGAGGGACAAAGCTAGCGCTGCCGCGATCGCAATGTGCCGAGTTCGGGAGCTGCAGGGTAGAGGCCGCCCGGCAGCGTTCTGTCGGTCGCGAGATGAGAAGAAGAGTTCCGTCGCAACGAACGGAATGCAGTGTGCTTGAGGCCGCAAGACCTTAGAGCACACTGGTACACAGGATGGAATACGGTCTGAACTCTGAACGTTGCAAAAAAGTTCGTATCAGGTGT
nuclease and guide B		2046602	2050963	CGAGCTGAAAGCTGCAAGATACAGACGCCGTAGCAATACACCTGGAATCAGGGGCAGTGTTTTGCAGCTCTCGAGAAGGGTCCGTTTTCGCCAGGCTCGGCCCATGCAACGCATTCTCAATGGTGTCGGCAGTCACCAACACCTGTGCCTGACGCTGCCAATGATGTGTATTTGGATTGCGATTTCGATCATCCAAACAGAAAACCTGCGAGCGGCGGCAGAAGGTCTTTGTCTGTTGGACACACAAATGCGGACCTGCCATCTTGTGACTGGCACATCAGGCCCATGATCCTCCCAGAAGAGGCGATCTCCCGAAGCTGCTATGCCAGGGTGACTGCGCACACACCTGAACTGTCTTAGAAAAATCACTTAAGGCATGTGCCAGTTACACTGGCAACA…
other fragment C		2069391	2069433	TGGTGCTGTAGTCATGATGCATGTGGACCCAGAGTACATTGGT
non autonomous transposon A		2069719	2070219	ACAGTCGGCGTATTTGAAATTGGGACATCTTGGGACAAAGGGTTGGTGGTATTGTGTTTCCAATGTGCAGAATGAAACATTAAGACCAAGCAAATGGGTTACCAGAAGCTTTCAATTGATGCCAAGAACATGGCTGTCCGTGTGTATCAAAGGGAGCGAGTGTGCAGGAGAAGAGGAAGAAGAGTAGGCGGTGCAAGGAGGAGGGGGCCCGGTCCCGGTACGTGCGTCTCAAGTTCTGTCCAGAATGCAAGGAGATGCACAACCGCGACATGCACGGGGCCAACGGTGTTTTCATGCACTACGAGTGTCACTGCAAGCGCACACAGGTGCCGCTGGTGTTCAGGCCGGAGGAGCGGAAACGTAGGGCGGCTGAACAGCGGGCGCAGCGCAGGCAGTGGA…
other fragment A		2075084	2075231	ACAGTCGGCGTATTTGAAATTGGGACATCTTGGGACAAAGGGTTTAGTGGTATTGTGTTTCCAATGTGCAGAATGAAACATTGGGACCAAGCAAATGGGTTACCAGAAGCTTTCAATTGATGCCAAGAACATGGCTGTCCGTGTGTAT
other fragment B	complement	2075232	2075297	ACCCCGGAACTGAATCCCATCGAGAATGTGTTTCACTCAAAAGCCGCGTGCGGAAGTCTGCTCTCA
other fragment B		2079077	2079311	TCTCGCACAAGCGCACGGGGGGGGGGGTGAGCAAGACCGACACCAGTGCGTGGAGGCGGAAGTGCTGCCGAAGAATTGTTCATGCCGCTGAGACTGGTCGATGGATTGTCAGCATTGACGAGTGTGGGTTTAACGAGCGCTTGATGCCCTTGTATGGCTGGGCCCCGAAGGGCCGGCACATTGTTGCGACACACGCAGGCAGCCGGACACACCATTCACTTCTTTTGGTTGTGGA
guide only A	complement	2079565	2079772	GTTTTCATGCACTACGAGTGCCACTGCAAGCGCACACAGGTGCCGCTGGTGTTCAGGCCGGAGGAGCGGAAACGTAGGGCGGCTGAACAGCGGGCGCAGCGCAGGCAGTGGGCCGGTTTAATGAGAGACAAAAACCAATCATTCCGTTTGGACGTGAAGCCTGAAAAAGGCCTACAAACGGTGTCCTAATTTAGGGTACGCTTGCTGT
full length element C	complement	2089834	2093408	CACATACAGTCAATCTCATTTTCAATTGGGACAGTGCGCGGTCAAGGGATTGAGTACAATATATGTTGTTTCTGCAGAATGATTGATTGTGAGGTGAGGTATCGAGCTGTGGTGGACTACAAGTACTTTACACCTAGCTTACGCCGTGTGGCACACCGTTACGGTGTATCCAAGTCAAGTGTTGCGCGGTGGGCCCGTGCATCGGGTGTCAAGAGAGCCCCTGTCAAGCAGAAGCACAGTTCCAAATATCAGTCAGCTGTCATGGCGTTGCTTCGGCAGAACCCGTACCTAACAAGCTCTGAGCTTGCAGTACAGCTGCAGAAAGTAACGGGCTTGAGCGTGTCAAAATCGACAGCGGCCAGGGCCCGGTCTCGATGTGGTTTCACCTTCAAACATGCA…
other fragment B	complement	2094616	2096298	ATACTCGTGTGGGTTTCTGAAATGTAACTTTGCCCTGTTTCGTGTGCAAGCACTTGAGCTGGCAGCCCACCTGGGGCCTGCCAAGCTGCGCAGAAGCTTGGTGTTTCACGGGTGACCCTTTGGCGATGGCAAAAGGAGTTGGTTGGCACACGTCTTCACCGCACCGCAGACAAACCATGTAAGACCAAAGCTTTCCGCATCAAGAGAATGCTCAAAAGAAAACCGTGTACCACACTCGAGGAGCTGGAGGCGGAAGTGCTGCCGAAGGAGTCGAGCACTAGAAGTGACCGCACTGTGATATTCCATGCGTTGGCATTGGATTACCTGGGCTCAACTAGTTGATACAGACCCTAACTAGTTTAATACAAGCCATGTTTTGTGGTCACGTTGCGAGTGGAC…
other fragment C	complement	2096427	2096447	AACGATTGGAACAGGCTGTAT
guide only B	complement	2097585	2097913	ACATGCAGGCAGAGAGCGAGGCTTTGACGGATGAGGAGTTGAAGAAAGCAGTGCAGTATCCTGAGGTGCGCGGTCTTCAGGCCAACAAGGCCGGGAAGTTCGTGGTGAGGGACAAAGCTAGCGCTGCCGCGATCGCAATGTGCTGAGTTCGGGAGCTGCAGGGTAGAGGCCGCCCGGCAGCGTTCTGTCGGTCGCGAGATGAGAAGAAGAGTTCCGTCGCAACGAACGGAATGCAGTGTGCTTGAGGCCGCAAGACCTTAGAGCACACTGGTACACAGGATGGAATACGGTCTGGACTCTGGAGGTTGCAAAAAAGATGTATCAGGTGT
other fragment A	complement	2097913	2098430	ACAGTTGGCGTATTTGAAATTGGGACATCTTGGGACAAAGGGTTTAGTGGTATTGTGTTTCCAATGTGCAGAATGAAACATTGGGACCAAGCAAATGGGTTACCAGAAGCTTTCAATTGATGCCAAGAACATGGCTGTCCGTGTGTATCAAAACCTAAAATCCCTTCGCAAGGCATCGTACGCCACCGGGACAAAAAAAAGCTCACTACACAATTGGATTCAAAAGCATCCCATGACACGCTCCCGCGGGCAAGTGCGCAAGGCAACTGAGCAAGTGCAGCGGTTCATTCATGATCAGCTCTCTGCGCGCCCTTTTTTAACAGTCCATGACCTGATTGCAGCAATCCAAAAGCATATTGGCCCAATCCTGTCAGAGTCATGTATTCGTCACTGGATCAA…
other fragment B		2101902	2101927	TTGCAAAAAATATCGTATCAGGTGTA
other fragment A		2101976	2102295	TTACAGTCGGCGTATTTGAAAATGGGACATCTTGGGACAAAGGGTTGGTGGCATTGTGTTTCCAATGTGCAGGGACCAAGCAAATGGGTTACCAGAAGCTTTCAATTGATGCCAAGAACATGGCTGTCCGTGTGTATCAAAACCTAAAATCCCTTCGCAAGGCATCGTACGCCACCGGGACAAAAAAAGCTCACTACACAATTGGATTCAAAAGCATCCCATGACACGCTCCCGCGGGCAAGTGCGCAAGGCAAGTGCGCAAAGCAACTGAGCAAGTGCAGCGGTTCATTCATGATCAGCTCTCTGCGCGCCCTTCTTTA
full length element A		2102288	2107209	CTTCTTTACAGTCGGCGTATTTGAAATTGGGACACCTTGGGACAAAGGGTTTAGTGGTATTGTGTTTCCAATGTGCAGAATGAAACATTGGGACCAAGCAAATGGGTTACCAGAAGCTTTCAATTGATGCCAAGAACATGGCTGTCCGTGTGTATCAAAACCTAAAATCCCTTCGCAAGGCATCGTACGCCACCGGGACAAAAAAAAGCTCACTACACAATTGGATTCAAAAGCATCCCATGACACGCTCCCGCGGGCAAGTGCGCAAGGCAACTGAGCAAGTGCAGCGGTTCATTCATGATCAGCTCTCTGCGCGCCCTTTTTTAACAGTCCATGACCTGATTGCAGCAATCCAAAAGCATATTGGCCCAATCCTGTCAGAGTCATGTATTCGTCACT…
guide only A		2107218	2107366	GTCTCAAGTTCTGTCCAGAATGCAAGGAGATGTACAACAGCGACATGCACGGGGCCAACGGTGTTTTCATGCACTTAAGGGTTTAGGGCACGAGTGCCACTGCAAGCGCACACAGGTGCCGCTGGTGTTCAGGCCGGAGGAGCGGAAAC
other fragment C	complement	2107368	2107572	CATACAGTCAATCTCATTTTCAATTGGGACAGTGCGCGGTCAAGGGATTGAGTACAATATATGTTGTTTCTGCAGAATGATTGATTGTGAGGTGAGGTATCGAGCTGTGGTGGACTACAAGTACTTTACACCTAGCTTACGCCGTGTGGCACACCGTTACGGTGTATCCAAGTCAAGTGTTGCGCGGTGGGCCCGTGCATCGGGT
full length B	complement	2194519	2199904	CTAGACTCGTGTGGGTTTCTGAAATGTAACTTTGCCCTGCCAAATACACATTTGCGTTAGCTTTTAATATAATTATTTTGTGGCTCGAAGGCCATGTACCCGCTGTTGTTTCGTGTGCAAGCACTTGAGCTGGCAGCCCATCTGGGGCCTGCCAAAGCTGCGCAGAAGCTTGGTGTTTCACGGGTGACCCTTTGGCGATGGCAAAAGGAGTTGGTTGGCACACGTCTTCACCGCACCGCAGACAAACCGTGTAAGACCAAAGCTTTCCGCATCAAGAGTTTGGTGCGGGCTATGCTCAAAAGAAAACCGTGTACCACACTCGAGGAGCTGAGACATCAACTGCACATCGTGGGCATCAATACATGCGTCGACACGATTCGGCGAGCTTTGAAACTGCTT…
other fragment B	complement	2205984	2206146	TTGTTTCATGTGCAAGCACTTGAGCTGGCAGCCCATCTGGGGCCTGCCAAAGCTGCACAGATGCTTGGTGTTTCACGGGTGACCCTTTGGCAAAAGGAGTTGGTTGGCACACGTTTTCACCGCACCGCAGACAAACCGTGTAAGGCCAAAGCTTTCCACATCA
other fragment C		2206526	2206643	ATACAGTCAATCTCATTTTAAAGTGGGACAGGGATGCGCGGTAAAGGGATTGAGTACAATATATGTTGTTTCTGCAGAATGATTGATTGTGAGGTGAGGTATCGAGCTGTTGTGGACT
other fragment A	complement	2207361	2207425	TTTCCAGTCGGCGTATTTGAAATCGGGACATTGGGGGACAAAGGGTTGGTGGTATTGTGTTTCCA
other fragment B	complement	2208959	2209010	GATCGTATCAGGTGTAAAATCTGGAGGTTGCAAAAAAGATCGTATCAGGTGT
full length element B	complement	2208996	2214876	CCTATACTCGTGTGGGTTTCTGAAATGTAACTTTGCCCTGCCAAATACACATTTGCGTTAGCTTTTGATATAATTATTTTGTGGCTCGAAGGCCATGTACCCGCTGTTGTTTCGTGTGCAAGCACTTGAGCTGGCAGCCCATCTGGGGCCTGCCAAAGCTGCGCAGAAGCTTGGTGTTTCACGGGTGACCCTTTGGCGATGGCAAAAGGAGTTGGTTGGCACACGTCTTCACCGCACCGCAGACAAACCGTGTAAGACCAAAGCTTTCCGCATCAAGAGTTTGGTGCGGGCTATGCTCAAAAGAAAACCGTGTACCACACTCGAGGAGCTGAGACATCAACTGCACATCATGGGCATCAATACATGCGTCGACACGATTCGGCGGGCTTTGAAACTGCT…
other fragment A	complement	2214868	2215000	TTGGGACAAAGGGTTTAGTGGTATTGTGTTTCCAATGTGCAGAATGAAACATTGGGACCAAGCAAATGGGTTACCAGAAGCTTTCAATTGATGTCAAGAACATGGCTGTCCGTGTGTATCAAAACCTATACTC
other fragment C	complement	2227142	2227226	CAATGTGCGGTTTAGGGTTTGGCTACAATACACGTTTGTTTCTGCAGAATGATTGATTGTGAGGTGAGGTATCGAGCTGTAGTGG
non autonomous transposon C	complement	2234847	2234985	ATACAGTCAATCTCATTTCAAACTGGGGTCAAGGAGTCAAACCCCAATGTGCGATCAAGAGTTGTGGTGGACTACAAATATTTTACCCCTAGCTTACGCCGTGTGGCGCACTGTTACACAATGATTGGGACAGGCTGTA
other fragment C	complement	2263809	2263876	TGCTGAATGATTGATTGTGGGGTGTTTTCAAGTCAAGTGTTGCGCGGTGGGCCTGTGCACCCGGTGTC
other fragment B		2276817	2276933	GCCGGGAAGTATGTGTCTCGTGACAAGGCCAGCGCTGTCTCGATTGCAATGTGCCGGGTGATGGAGCTGAAGAGACAGGGCCGCCCGACAGCGTTATGTCGGTCACGGAACAAGAAG
guide only A		2279308	2279683	TTGGGTGTGGGACGGTCATGAGGGAGAGAGTGTGCAGGAGAAGAGGAAGAAGAGTAGGTGGTGCAAGGAGGAGGGGGCCCGGTCCCGGTACGTGCGTCTCAAGTTCTGTCCAGAATGCAAGGAGATGCACAACCGCGACATGCACGGGGCCAACGGTGTTTTCATGCACTACGAGTGCCACTGCAAGCGCACACAGGTGCCGCTGGTGTTCAGACCGGAGGAGCGGAAACGTAGGGCGGCTGAACAGCGGGCGCAGCGCAGGCAGTGGACCGGGTGAATGAGAGACAATAACCAATCATTCCGTTCATAAATGGACGTGAAGCCTGAAAAAGGCCTACAAACGGTGTCCCAATTTAGGGGACGCTTGCTGTACCAG
other fragment B	complement	2283444	2283480	CCTATACTCGTGTGGGTTTCTGAAATGTAACTTTGCC
other fragment A	complement	2295972	2296031	TTCATAGTCGGCGTATTTGAAATTGGGACATCTTGGGACAAAGGGTTTAGTGGTATTGTG
other fragment A		2298332	2298355	TTTAAAGTCGGTGTATTTGAAATT
other fragment C		2298524	2298602	CATACAGTCAATCTCATGTTAAAGTGGGACACTTCGCGGTCAAGGGATTGAGTACAATATATATTGTTTCTGCAGAATG
guide only B	complement	2301562	2302444	GACGCGACTGCAGTGCTGGCGAAAGATGACTGCCTTAAGGACCGCAGGCCCGCTCTGCAGGTGGCGTATGGCGAGGCCGGTGTGTCGATGTCTGCCAGTGGCAAGGGCGAGCTGGCGGTGCCCACTACCGGCATGTTCAAGGCGGTCAAGCGCGTGTGCAAGGCAGCATCCGCCTTGTCCAGGACTTCGCCTGCGGCACCGCGGTGCCTGCCGGTCCACGTCACCGACGAGTGGGGCACCACCAAGTATGATCTGGAGACCGGCGAGGTCAAGCGCAAGGTGTACCGCATGCCAACCCTGAATACGACGGCCGATGGCAAGCTGGAGCTGCATGCCGTCGCCATGCCATGTAAGCCTGCAAAAGACGACACGTGCGGTGAACCACCACCGGTACCCGCC…
nuclease and guide A	complement	2326953	2330884	GAGTGTCGTCCGTCCAATGTTCGTGGCTTGCCTGGACAGAGCTCGGACCTGTGCTAGGACTGGCATGTAGACCCATGCAAATAATATAAGGGTCCTGCATACAAACACTGTAACAAGGGAACGAGCGAGCGACAATCATGAAGGTTCCGGTAGAGTTAATACAACATAAGACTCCCGCCACTTCAACTACAGACAAGCACTTCCAAAAGAGATGCAGGTCACGTAGCGCACAATGCCACAGTCCACTTCTGAGTTTGAAACCGAGGGGTCAATAACAGACAGTTACACAGCTGCTACACAAGCGCAGCTAGTTGACTGCCTAGAGGGTCATGGCCTGCCACGAGATGTGCTGGAGATGCACAGCAAAGGCATGCTGCTCAAGCTGCTGCAAGACTGGCA…
other fragment B	complement	2331001	2331025	TGTAACTTTGCCTTGACAAATACAC
other fragment A		2336188	2336273	ATTTAAAATTGGGACACCTTGAGGTCAAGGGGGTGATTGGTAGTGTGGTTGATGTGTGTAGAATCAACAATGGAACCCGGCAAATG
other fragment C	complement	2339821	2339895	CTTGATACTTTACACTCACAATCAATTATTTTGCAGAAACAACTTGCAGTGTACTCAATCTCTTGACCGCACATT
other fragment C		2339935	2340012	GTTGCTCGGCAGATCCCGCACCTGACAAGCTCTGAGCTTGCAGTATAGTTTCAAAGAGAAACAGGCTTGAGTGTGTCA
other fragment C		2340019	2340048	TGATGATGTCCAACAATGATTGGGACAGGC
other fragment A	complement	2346857	2346900	TTACAGTCGGCGTATTGAAATTGGGACATCTTGGGACAATGTGT
nuclease and guide B	complement	2348785	2353298	AATGTGTTTCACGCACTCAAAAGCCGCGTGCGGAAGTCTGCTCTCACCCTGCTGCAACGTGGAAGTTCGCTGGCCGATGACGTGGAAAGGTGTTTGGGGCAGATTCATGGCCTGGTGGTACAAAATCCGTTCCGGCGCGTGGTGACCCTTGCTGCCAGCGAGCTGAAAGCTGCAAGATACAGACGCCATAGCAATACACCTGGAATCAGGGGCAGTGTTTTGCGGCTCTCGAGAAGGGTCCGTTTTCGCTAGGCTCGGCCCATGCAACGCATTCTCACTGGTGTCAGCGCACCAACACGTGTGCCTGACGCTGCCAATGATGTGTATTTGGATTGCGATTTCGATCATCCTAACAGAAAACCTGCGAGCGGCGGCAGAAGGTCTTTGTCTGTTGGACAC…
other fragment B	complement	2353298	2353363	AAGAACCTTTTTGCTGAAGTGCAAACCTGCAGCGCCCAGGAGCTTCCAGAGCTTTGCTTTGTGCCA
full length element C	complement	2379927	2383433	CATACAGTCAATCTCATTTTCAATTGGGACAGTGCGCGGTCAAGGGATTGAGTACAATATATGTTGTTTCTGCAGAATGATTGATTGTGAGGTGAGGTATCGAGCTGTGGTGGACTACAAGTACTTTACACCTAGCTTACGCCGTGTGGCACACCGTTACGGTGTGTCCAAGTCAAGTGTTGCGCGGTGGGCCTGTGCATCGGGTGTCAAGAGAGCCCCTGTCAAGCAGAAGCACAGTTCCAAATATCAGTCAGCTGTCATGGCGTTGCTCCGGCAGAACCCGTACCTAACAAGCTCTGAGCTTGCAGTACAGCTGCAGAAAGTAACGGGCTTGAGCGTGTCAAAATCGACAGCGGCCAGGGCCCGGTCTCGATGTGGTTTCACCTTCAAACATGCACA…
full length element C	complement	2384279	2387777	ACATACAGTCAATCTCATTTTAAAGTGGGACAGTGCGCGGTCAAGGGATTGAGTACAATATATGTTGTTTCTGCAGAATGATTGATTGTGAGGTGAGGTATCGAGCTGTGGTGGACTACAAGTACTTTACACCTAGCTTACGCCGTGTGGCACACCGTTACGGTGTATCCAAGTCAAGTGTTGCGCGGTGGGCCCACGCATCGGGTATCAAGAGAGCCCCTGTCAAGCAGAAGCACTGTCAGCTGTAATGGCGTTGCTCCGGCAGAACCCGTACCTAACAAGCTGTGAGCTTGCAGTACAGCTGCAGAAAGTAACGGGCTTGAGCGTGTCAAAATCGACAGCGGCCAGGGCCCGGTCTCGATGTGGTTTCACCTTCAAACATGCACAACCTGTCGTCTC…
full length element B	complement	2390094	2395472	CCTATACTCGTGTGGGTTTCTGAAATGTAACTTTGCCCTGCCAAATACACATTTGCGTTAGCTTTTGATATAATTATTTTGTGGCTCGAAGGCCATGTACCCGCTGTTGTTTCGTGTGCAAGCACTTGAGCTGGCAGCCCATCTGGGGCCTGCCAAAGCTGCGCAGAAGCTTGGTGTTTCACGGGTGACCCTTTGGCGATGGCAAAAGGAGTTGGTTGGCACACGTCTTCACCGCACCGCAGACAAACCGTGTAAGACCAAAGCTTTCCGCATCAAGAGTTTGGTGCGGGCTATGCTCAAAAGAAAACCGTGTACCACACTCGAGGAGCTGAGACATCAACTGCACATCATGGGCATCAATACATGCGTCGACACGATTCGGCGGGCTTTGAAACTGCT…
full length element B		2420856	2426232	CTATACTCGTGTGGGTTTCTGAAATGTAACTTTGCCCTGCCAAATACACATTTGCGTTAGCTTTTGATATAATTATTTTGTGGCTCGAAGGCCATGTACCCGCTGTTGTTTCGTGTGCAAGCACTTGAGCTGGCAGCCCATCTGGGGCCTGCCAAAGCTGCGCAGAAGCTTGGTGTTTCACGGGTGACCCTTTGGCGATGGCAAAAGGAGTTGGTTGGCACACGTCTTCACCGCACCGCAGACAAACCGTGTAAGACCAAAGCTTTCCGCATCAAGAGTTTGGTGCGGGCTATGCTCAAAAGAAAACCGTGTACCACACTCGAGGAGCTGAGACATCAACTGCACATCATGGGCATCAATACATGCGTCGACACGATTCGGCGGGCTTTGAAACTGCTT…
other fragment B	complement	2442171	2442249	AGAGCTTTGCTTTTTGCCACCGTATACCCCGGAACTGAATTTCTACTCCGGAGGTTGCAGGAAAGATCATATCAGGTGT
other fragment A	complement	2442376	2442518	AGGCAGTGCAAAGAGGAGGGGGCCCGGTCCCGGTACGTGCGTCTCAAGTTCTGCCCAGAATGCAAGGAGATGCACAACCGCGACATGCACGGGGCCAACGGTGTTTTCATGCACTACGAGTGCCACTGCAAGCGCACACAGGT
non autonomous transposon A		2442736	2444087	ACAGTCGGCGTATTTGAAATTGGGACATCTTGGGACAAAGGGTTTAGTGGTATTGTGTTTCCAATGTGCAGAATGAAACATTGGGACCAAGCAAATGGGTTACCAGAAGCTTTCAATTGATGCCAAGAACATGGCTGTCCGTGTGTATCAAAACCTAAGCATATTGGCCCAATCCTGTCAGAGTCATGTATTCGTCACTGGATCAAACGGGTGGGTTTTTCAAGAAAGAAGCCCTCGCCAGTGGTTTGCAAGGAAGGGTTGGAGGAGAAAAGGAGGGTCTTTGGAGCCCGAGCTCTGCAGCTCAGTACATCAGACATCATCAGCATTGACGAGACGGCAATCTACTTTGAGATGCTGCCATCCAAGGGGTATTCCATGAAGGGAAAAAGGCTGCTTGTC…
guide only C	complement	2449022	2449088	ATTGATCAATCAAAGTGGGCTCACCCCTTGAAGGTGGTGGTGTCCACAATGATTGGGATAGGCTGTA
full length element C		2449164	2452667	ACAGTCAATCTCATTTTCAATTGGGACAGTGCGCGGTCAAGGGATTGAGTACAATATATGTTGTTTCTGCAGAATGATTGATTGTGAGGTGAGGTATCGAGCTGTGGTGGACTACAAGTACTTTACACCTAGCTTACGCCGTGTGGCACACCGTTACGGTGTGTCCAAGTCAAGTGTTGCGCGGTGGGCCTGTGCATCGGGTGTCAAGAGAGCCCCTGTCAAGCAGAAGCACAGTTCCAAATATCAGTCAGCTGTCATGGCGTTGCTCCGGCAGAACCCGTACCTAACAAGCTCTGAGCTTGCAGTACAGCTGCAGAAAGTAACGGGCTTGAGCGTGTCAAAATCGACAGCGGCCAGGGCCCGGTCTCGATGTGGTTTCACCTTCAAACATGCACAACC…
full length element A		2480871	2485806	ACAGTCGGCGTATTTGAAATTGGGACATCTTGGGACAAAGGGTTTAGTGGTATTGTGTTTCCAATGTGCAGAATGAAACATTGGGACCAAGCAAATGGGTTACCAGAAGCTTTCAATTGATGCCAAGAACATGGCTGTCCGTGTGTATCAAAACCTAAAATCCCTTCGCAAGGCATCGTACGCCACCGGGACAAAAAAAGCTCACTACACAATTGGATTCAAAAGCATCCCATGACACGCTCCCGCGGGCAAGTGCGCAAGGTAACTGAGCAAGTGCAGCGGTTCATTCATGATCAGCTCTCTGCGCGCCCTTTTTTAACAGTCCATGACCTGATTGCAGCAATCCAAAAGCATATTGGCCCAATCCTGTCAGAGTCATGTATTCGTCACTGGATCAAA…
other fragment C		2488428	2488522	TGATGTAGGCACGATGCATGTGGACATCCAGAAATACATTGGTCGAATCAAAGTGGGCTCACCCCTCGACGGTGGTGGTGTCCCACATATGATTG
guide only B		2531152	2531279	GAAGAAGAGTTCCGTCGCAACGAACGGAATGCAGTGTGCTTGAGGCCGCAAGACCTTAGAGCACACTGGTACACAGGATGGAATACGGTCTGGACTCTGGAGGTTGCAAAAAAGATTGTATCAGGTGT
other fragment C	complement	2561834	2561873	TGTTTCTGCAGAATGGTTGATTGTGGGGTGAGGTATTGAG
other fragment C		2565429	2565507	GGTCAAGGGATTGAGCACAATACATGCATGTTGTTTCTACAGAATGATTGATTGTGAGGTGAGGTATCGAGCTGTGGTG
other fragment B		2565561	2565655	ACACTCGTGTGGGTTTCTGAAATGTAACTTTGCCCTGCCAAATACACATTTGCTTTTGATATAATTATTTTGTGGCTCGAAGGCCATGTACTCGC
non autonomous transposon A		2568563	2568982	AAAGTCGGCGTATTTGAAATTGGGACATCTTGGGACAAAGGGTTTGGTGGTATTGTGTTTCCAATGTGCAGAATGAAACATTGGGACCAAGCAAATGGGTTACCAGAAGCTTTCAATTGATGCAGGAGCCAGCAGTGTGAGAGCGGAAGGTCGTATTTTGGTTTGGGACGGTCATGTGTGCAGGAGAAGAGGAAGAAGAGTAGGCGGTGCAAGGAGGGGGGCCCGGTCCCGGTACGTGCATTCCAGAATGCAAACAGATGCACACTTGGATGCACAACCGCGACATGCACTACGAGTGTCACTGGAAGCGCACACGGGTGCCGCTGGTGTTCAGGCCGGAAGAGCGGAAACGTAGGGCGGCTGAACAGCGAGCGCAGCGCAGGCAGTGGGCCGGGTGAA…
other fragment B	complement	2568983	2569022	CCTACACTCGTGGGGGTTTCTGAAATGTAACTTTGCCCTG
other fragment C	complement	2569019	2569274	TGCGCGGTCAAGGGATTGAGTACAATATATGTTGTTTCTGCAGAATGATTGATTGTGAGGTGAGGTATCGAGCTGTATTGGACTACAAGTACTTTACACCTGGCTTACGCTGTGTGGCGCACCGTTACGGTGTATCCAAGTCCAGTGTTGCGCGATGGGCCTGTGCATCGGGTGTCAAGAGAGCTCCTGTCAAGCGGAAGCACAGTTCCAAATATCAGTCAGCTGTCATGGCGTTGCTCCGGCAGAACCGTACCTA
non autonomous transposon A	complement	2588689	2589390	ACAGTCGGCGTATTTGAAATTGGGCGAAGCTGGACGTCAAGAAAGCGGTCATGGTGTTTGGAGACGCAGACTTCGAGACCAACATCCGGGGCTGCGCGCCTGTGGCTGGCGCCAAGGGACAGGAGCGCGCCGTGGTGCTGGAGCACGACCCGGCCAAGCCAGTCTGCAGTGTGCGCTGGGGGCTGCTGTGCGGCTCAAACGCCAAGCGGACTCTCAGCCGCATCAAGCGGTACATCACGTGGAGCAAAGGCGGTGCTGCAGGGCCAGCGGGCCATCGTGTGCCGCAGGAGCCAGCGGTGTGGAAACAGAAGCGAGAGCGGAAGGTCGTGAATTGGGTGTGGGACGGTCATGAGGGAGAGAGTGTGCAGGAGAAGAGGAAGAAGAGTAGGCGGTGCAAGG…
non autonomous transposon B		2592700	2595300	ATACTCGTGTGGGTTTCTGAAATGTAACTTTGCCCTGCCAAATACACATTTGCGTTAGCTTTTGATATAATTATTTTGTGGCTCGAAGGCCATGTACCCGCTGTTGTTTCGTGTGCAAGCACTTGAACTGGCAGCCCATCTGGGGCCTGCCAAAGCTGCGCAGAAGCTTGGTGTTTCACGGGTGACCCTTTGGCGATGGCAAAAGGAGTTGGTTGGCACACTGGTGTCAGCAGTCACCAACACCTGTGCCTGACGCTGCCAATGATGTGTATTTGGATTGCGATTTCGATCATCCAAACAGAAAACCTGCGAGCGGCGGCAGAAGGTCTTTGTCTGTTGGACACACAAATGCGGACCTGCCATCTTGTGACTGGCACATCAGGCCCATGATCCTCCCAG…
other fragment B	complement	2595417	2595764	CTATACTCGTGTGGGTTTCTGAAATGTAACTTTGCCCTGCCAAATACACATTTGCGTTAGCTTTTGATATAATTATTTTGTGGCTCGAAGGCCATGTACCCGCTGTTGTTTCGTGTGCAAGCACTTGAGCTGGCAGCCCATCTGGGGCCTGCCAAAGCTGCGCAGAAGCTTGGTGTTTCACGGGTGACCCTTTGGCGATGGCAAAAGGAGTTGGTTGGCACACGTCTTCACCGCACCGCAGACAAACCGTGTAAGACCAAAGCTTTCCGCATCAAGAGTTTGGTGCGGGCTATGCTCAAAAGAAAACCGTGTACCACACTCGAGGAGCTGAGACATCAACTGCACATC
other fragment A	complement	2597660	2597705	TTGCAGTCGGCGTATTTGAAATTGGGACATCTTGGGACAAATGGTT
full length element A		2599565	2604589	ACAGTCGGCGTATTTGAAATTGGGACATCTTGGGACAAAGGGTTTAGTGGTATTGTGTTTCCAATGTGCAGAATGAAACATTGGGACCAAGCAAATGGGTTACCAGAAGCTTTCAATTGATGCCAAGAACATGGCTGTCCGTGTGTATCAAAACCTAAAATCCCTTCGCAAGGCATCGTACGCCACCGGGACAAAAAAAAGCTCACTACACAATTGGATTCAAAAGCATCCCATGACACGCTCCCGCGGGCAAGTGCGCAAGGCAACTGAGCAAGTGCAACGGTTCATTCATGATCAGCTCTCTGCGCGCCCTTTTTTAACAGTCCATGACCTGATTGCAGCAATCCAAAAGCATATTGGCCCAATCCTGTCAGAGTCATGTATTCGTCACTGGATCAA…
other fragment C	complement	2604780	2604838	GCGGTTAAGGGATTGAGTACAATACATGTTGTTTTTGCAGAATGATTGATTGTGCGGTG
other fragment B		2607323	2607626	ATACTCGTGTGGGTTTCTGAAATGTAACTTTGCCCTGCCAAATACACATTTGCGTTAGCTTTTGATATAATTATTTTGTGGCTCGAAGGCCATGTACCCGCTGTTGTTTCGTGTGCAAGCACTTGAGCTGGCAGCCCATCTGGGGCCTGCCAAAGCTGCGCAGAAGCTTGGTGTTTTACGGGTGACCCTTTGGCGATGGCAAAAGGAGTTGGTTGGCACACGTCTTCACCGCACCGCAGACAAACCGTGTAAGACCAAAGCTTTCCGCATCAAGAGTTTGGTGCGGGCTATGCTCAAAAGACAA
non autonomous transposon A	complement	2607853	2608415	ACAGTCGGTATATTTGAAATTTGGACAGCTTGGGACAAAGGGTTGGTGGTATTGTGTTTCCAGTGTGCAGAATGAAATACTGAGACCAAGCAAATGGGTTACCAGAAGCTTTCAATTCAAATGCGGCGCTGCAGGGGCAGCGGGCCAGCGTGTGCCGCAGAAGCCAGCAGTGTGAGAGCGGAAGGTCGTGATTTGGGTTTGTGACGGTCATGAGGGAGAGAGTGTGCAGGAGAAGAGGAAGAAGAGTAGGCGGTGCAAGGAGGAGGGGGCCCGGTCCCGGTACGTGCGTCTCAAGTTCTGTCCAGAATGCAAGGAGATGCACAACCGCGACATGCACGGGGCCAACGGTGTTTTCATGCACTACGAGTGCCACTGCAAGCGCACACAGGTGCCGCTGGT…
other fragment C		2613254	2613307	CATACAGTTAATCTCATTTCAAATTGGGACAGTGCGCGGTCAAGGGATATAGTA
guide only B	complement	2617158	2617677	GAACTTGCAAAAGACGACACGTGCGGCGAACCACCGCCGGTACCCGCCGCGGAGCAGCGCGCTGTGGCACTGTGGCGCAAGCGGGAACACTGGATCGCCGTAAGGCAGCGTGGCGGGGGTGGCGGCAAGAACAAGACAGCTGGACTTCAAGACGGGAACCTGGGGATCGGCAAGGTACGGACCAGTAGGGCCAAGCTGTGGGACATGCAGGCAGAGAGCGAGGCTTTGACGGATGAGGAGTTGAAGAAAGCAGTGCAGTATCCTGAGGTGCGCGGTCTTCAGGCCAACAAGGCCGGGAAGTTCGTGGCGAGGGACAAAGCTAGCGCTGCCGCGATCGCAATGTGCCGAGTTCGGGAGCTGCAGGGTAGAGGCCGCCCGGTAGCGTTCTGTCGGTCGCGA…
	complement	2620929	2620951	ACTGGAAGCGCACACAGGTGCCG
other fragment B		2621151	2621205	CCGCAAGACCTCAGAGCACACCGGTACACGTCTGGACTCTGGACGTTACAAAAAA
full length element B		2623317	2628700	ATACTCGTGTGGGTTTCTGAAATGTAACTTTGCCCTGCCAAATACACATTTGCGTTAGCTTTTGATATAATTATTTTGTGGCTCGAAGGCCATGTACCCGCTGTTGTTTCGTGTGCAAGCACTTGAGCTGGCAGCCCATCTGGGGCCTGCCAAAGCTGCGCAGAAGCTTGGTGTTTCACGGGTGACCCTTTGGCGATGGCAAAAGGAGTTGGTTGGCACACGTCTTCACCGCACCGCAGACAAACCGTGTAAGACCAAAGCTTTCCGCATCAAGAGTTTGGTGCGGGCTATGCTCAAAAGAAAACCGTGTACCACACTCGAGGAGCTGAGACATCAACTGCACATCATGGGCATCAATACATGCGTCGACACGATTCGGCGGGCTTTGAAACTGCTTCA…
other fragment A		2629027	2629750	ACAGTCGGCGTATTTGAAATTGGGACATCTTGGGACAAAGGGTTTAGTGGTATTGTGTTTCCAATGTGCAGAATGAAACATTGGGATCAAGCAAATGGGTTACCAGAAGCTTTCAATTGATGCCAAGAACATGGCTGTCCGTGTGTATCAAAACCTAAAATCCCTTCGCAAGGCATCGTACGCCACCGGGACAAAAAAAGCTCACTACACAATTGGATTCAAAAGCATCCCATGACACGCTCCCGCGGGCAAGTGCGCAAGGCAACTGAGCAAGTGCAACGGTTCATTCATGATCAGCTCTCTGCGCGCCCTTTTTTAACAGTCCATGACCTGATTGCAGCAATCCAAAAGCATATTGGCCCAATCCTGTCAGAGTCATGTATTCGTCACTGGATCAAA…
other fragment B	complement	2629749	2629863	GTTCGTGGCGAGGGACAAAGCTAGCGCTGCCGCGATCGCAATGTGCCGAGTTCGGGAGCTGCAGGGTAGAGGCCGCCCGGCAGCGTTCTGTCGGTCGCGAGATGAGAAGAAGAGT
guide only C		2630451	2630624	GTCTGCGATGATGGAAAAAGAGGTGCACGACTACAAGCTTCAACAGTATCCATGGTCATTGTGGGCATGGTTGCCTGTACCCGATGCTTTGATTGGTGCATGTGGACCCAGAAATACATTGGTCAGATCAAAGTGGCCTCACCCCTTGACAGTGGTGGTGTCCCACAATGATTG
non autonomous transposon C		2631082	2631279	ACAGTCAATCTCATTTTAAAGTGGGACAGTGCGCGGTCAAGGGATTGAGTACAATATATGTTGTTTCTGCAGAATGATTGATTGTGAGGTGAGGTATCGAGCTGTGGTGGACTGCAAGTACTTTACACCTAGCTTACGCCGTGTGGCACACCGTTAGTGGCCTCACCCCTTGACAGTGGTGGTGTCCCACAATGATTG
other fragment C		2631735	2631886	ATACAGTCAATCTCATGAGGTATCGAGCTGTGGTGGACTGCAAGTACTTTACACCTAGCTTACGCCGTGTGGCACACCGTTACGGTGTATCCAAGTCAAGTGTTGCGCGGTGGGCCCGTGCATCGGGTATCAAGAGAGCCCCTGTCAAGCAG
other fragment B		2633720	2633751	ACACTCGTGTTGGTTTCTGAAATGTAATTTTG
