## Supplementary material for "Latent infection of an active giant endogenous virus in a unicellular green alga": Data S5

### Sheet: Sheet1
Data S5: LC-MS/MS hits of three concentrated supernatants obtained from Chlamydomonas reinhardtii CC-2937 cultures
Sheets
raw_data	Complete list of protein hits for the three biolofical replicates, and two technical replicates each.
filt_data	List of protein hits after filtering: protein is present least twice across all tech_replicates, and with a mascot_score >=35; or present at least twice with a minimum of 2 peptide_matches.

### Sheet: raw_data
prot_acc	mascot_score	peptide_matches	prot_sequences	biol_replicate	tech_replicate
GEVE_24	15	1	1	3	A
GEVE_27	22	1	1	1	A
GEVE_27	21	1	1	2	B
GEVE_29	15	1	1	3	A
GEVE_29	28	2	1	3	B
GEVE_30	17	1	1	1	B
GEVE_31	16	1	1	3	B
GEVE_35	14	1	1	1	A
GEVE_35	14	1	1	3	A
GEVE_35	30	2	1	3	B
GEVE_39	16	1	1	2	B
GEVE_39	19	1	1	3	A
GEVE_41	15	1	1	3	A
GEVE_41	20	1	1	3	B
GEVE_42	14	1	1	3	A
GEVE_42	16	1	1	3	B
GEVE_46	37	5	2	2	B
GEVE_49	19	1	1	3	B
GEVE_65	27	2	1	3	A
GEVE_71	16	1	1	3	B
GEVE_74	20	1	1	1	A
GEVE_74	14	1	1	1	B
GEVE_74	44	8	2	3	A
GEVE_74	19	2	1	3	B
GEVE_75	16	1	1	1	A
GEVE_75	21	1	1	3	A
GEVE_75	28	2	1	3	B
GEVE_76	18	2	2	1	B
GEVE_76	31	4	4	3	A
GEVE_77	18	1	1	3	B
GEVE_87	15	1	1	2	B
GEVE_95	18	1	1	1	B
GEVE_99	20	1	1	1	A
GEVE_100	21	1	1	1	A
GEVE_100	38	1	1	1	B
GEVE_100	17	1	1	2	A
GEVE_100	69	3	2	3	A
GEVE_100	201	5	3	3	B
GEVE_101	18	1	1	1	A
GEVE_101	26	1	1	1	B
GEVE_101	57	6	3	3	A
GEVE_101	19	2	1	3	B
GEVE_102	31	1	1	1	A
GEVE_102	28	1	1	1	B
GEVE_102	45	3	2	3	A
GEVE_102	22	3	3	3	B
GEVE_103	21	2	1	1	A
GEVE_103	17	1	1	2	B
GEVE_105	16	1	1	1	A
GEVE_107	18	2	1	1	A
GEVE_107	40	4	1	2	B
GEVE_107	16	2	2	3	A
GEVE_107	32	3	2	3	B
GEVE_109	14	1	1	2	B
GEVE_109	20	3	2	3	A
GEVE_110	20	1	1	2	A
GEVE_113	50	2	1	1	A
GEVE_113	58	4	1	1	B
GEVE_113	20	1	1	2	A
GEVE_113	34	2	1	2	B
GEVE_116	17	1	1	3	B
GEVE_120	358	11	6	1	A
GEVE_120	378	12	7	1	B
GEVE_120	541	17	4	2	A
GEVE_120	581	21	5	2	B
GEVE_120	603	24	9	3	A
GEVE_120	544	20	9	3	B
GEVE_121	15	1	1	1	B
GEVE_123	44	3	2	1	A
GEVE_123	17	1	1	1	B
GEVE_123	27	1	1	3	B
GEVE_124	16	1	1	2	A
GEVE_124	16	1	1	3	B
GEVE_129	39	1	1	1	A
GEVE_129	39	1	1	1	B
GEVE_129	17	1	1	2	B
GEVE_129	14	1	1	3	A
GEVE_130	22	2	1	1	A
GEVE_130	20	2	1	1	B
GEVE_130	15	1	1	2	A
GEVE_130	20	1	1	2	B
GEVE_130	30	2	1	3	B
GEVE_135	19	1	1	1	A
GEVE_140	19	2	1	2	A
GEVE_141	18	1	1	1	A
GEVE_141	19	1	1	1	B
GEVE_141	17	1	1	2	A
GEVE_141	27	3	2	3	B
GEVE_144	24	2	2	1	A
GEVE_144	16	1	1	1	B
GEVE_144	30	3	3	2	A
GEVE_144	18	1	1	3	B
GEVE_146	19	2	1	2	B
GEVE_146	17	2	1	3	B
GEVE_151	18	1	1	3	A
GEVE_155	19	1	1	1	A
GEVE_164	19	2	2	1	A
GEVE_164	19	1	1	1	B
GEVE_164	20	1	1	2	A
GEVE_164	18	1	1	2	B
GEVE_164	18	2	1	3	B
GEVE_166	19	1	1	3	B
GEVE_167	26	2	2	1	A
GEVE_167	19	1	1	1	B
GEVE_167	23	2	2	2	A
GEVE_168	37	2	1	1	A
GEVE_168	31	3	1	1	B
GEVE_168	58	4	2	2	A
GEVE_168	40	4	2	2	B
GEVE_168	65	4	1	3	A
GEVE_168	26	1	1	3	B
GEVE_171	19	2	2	3	B
GEVE_172	16	1	1	1	B
GEVE_172	16	1	1	3	A
GEVE_174	14	1	1	1	B
GEVE_176	25	3	3	1	B
GEVE_176	31	4	3	2	A
GEVE_176	24	2	1	2	B
GEVE_176	16	2	1	3	A
GEVE_176	20	2	1	3	B
GEVE_177	18	1	1	1	B
GEVE_177	19	1	1	2	A
GEVE_177	18	1	1	2	B
GEVE_177	18	1	1	3	A
GEVE_177	67	7	2	3	B
GEVE_180	15	2	2	2	B
GEVE_180	17	1	1	3	A
GEVE_181	30	3	2	1	A
GEVE_181	25	3	3	1	B
GEVE_181	20	1	1	2	A
GEVE_181	16	1	1	2	B
GEVE_181	14	1	1	3	A
GEVE_181	14	1	1	3	B
GEVE_182	16	1	1	1	B
GEVE_184	39	1	1	1	A
GEVE_184	44	2	1	1	B
GEVE_185	18	1	1	1	A
GEVE_188	16	1	1	1	A
GEVE_188	18	1	1	1	B
GEVE_189	21	2	1	3	B
GEVE_190	19	1	1	1	A
GEVE_192	19	1	1	2	A
GEVE_197	15	1	1	1	A
GEVE_197	19	1	1	1	B
GEVE_198	15	1	1	2	B
GEVE_198	17	1	1	3	A
GEVE_198	21	2	1	3	B
GEVE_202	16	2	2	2	A
GEVE_202	21	3	1	3	A
GEVE_202	41	4	1	3	B
GEVE_205	22	1	1	1	A
GEVE_206	16	3	1	1	A
GEVE_206	18	1	1	1	B
GEVE_208	13	1	1	3	A
GEVE_210	18	1	1	3	B
GEVE_214	29	2	2	1	A
GEVE_219	17	1	1	3	B
GEVE_220	18	2	1	3	B
GEVE_225	25	1	1	2	B
GEVE_235	17	1	1	3	B
GEVE_236	17	1	1	3	A
GEVE_236	15	1	1	3	B
GEVE_237	17	1	1	1	A
GEVE_237	20	1	1	1	B
GEVE_238	19	1	1	2	A
GEVE_240	15	1	1	2	B
GEVE_242	17	1	1	3	A
GEVE_247	15	2	1	1	B
GEVE_249	20	1	1	1	A
GEVE_249	19	1	1	2	A
GEVE_249	17	1	1	2	B
GEVE_250	20	1	1	1	A
GEVE_253	18	1	1	3	B
GEVE_255	16	1	1	3	B
GEVE_258	16	1	1	3	B
GEVE_260	15	1	1	3	B
GEVE_261	15	1	1	2	B
GEVE_263	31	3	1	1	A
GEVE_263	36	4	1	1	B
GEVE_263	14	1	1	2	B
GEVE_263	19	1	1	3	A
GEVE_274	16	1	1	2	B
GEVE_274	20	2	2	3	A
GEVE_275	17	1	1	1	B
GEVE_275	19	1	1	2	A
GEVE_277	21	1	1	1	B
GEVE_277	18	1	1	2	B
GEVE_291	19	1	1	3	A
GEVE_293	22	1	1	3	B
GEVE_294	24	1	1	2	A
GEVE_294	18	1	1	3	A
GEVE_294	18	1	1	3	B
GEVE_296	19	1	1	1	A
GEVE_296	20	1	1	1	B
GEVE_296	19	1	1	2	A
GEVE_296	31	2	1	3	A
GEVE_297	25	2	2	2	A
GEVE_297	19	2	2	3	B
GEVE_298	17	1	1	2	A
GEVE_313	17	1	1	3	B
GEVE_314	21	1	1	3	A
GEVE_315	16	1	1	2	B
GEVE_315	17	1	1	3	B
GEVE_316	15	1	1	2	A
GEVE_317	16	1	1	3	B
GEVE_318	24	2	1	1	B
GEVE_319	20	1	1	1	A
GEVE_319	14	1	1	1	B
GEVE_321	16	1	1	3	B
GEVE_323	29	1	1	2	B
GEVE_323	27	2	1	3	A
GEVE_324	19	1	1	2	A
GEVE_324	15	1	1	2	B
GEVE_325	27	2	1	1	B
GEVE_326	16	1	1	1	B
GEVE_326	20	2	2	3	B
GEVE_329	16	2	2	1	A
GEVE_329	23	2	2	1	B
GEVE_329	18	1	1	2	A
GEVE_329	17	1	1	2	B
GEVE_330	26	1	1	3	B
GEVE_331	27	1	1	1	A
GEVE_332	18	2	1	3	A
GEVE_335	18	1	1	3	A
GEVE_339	23	1	1	2	B
GEVE_339	27	3	3	3	A
GEVE_339	25	1	1	3	B
GEVE_343	55	1	1	1	A
GEVE_343	14	1	1	2	B
GEVE_348	20	2	2	2	A
GEVE_348	19	2	1	2	B
GEVE_350	32	2	1	1	A
GEVE_351	19	1	1	3	A
GEVE_353	25	2	2	1	B
GEVE_353	15	1	1	2	A
GEVE_353	18	2	1	3	B
GEVE_354	22	2	2	1	A
GEVE_354	16	1	1	2	A
GEVE_354	15	1	1	2	B
GEVE_354	26	3	2	3	A
GEVE_354	18	2	1	3	B
GEVE_356	17	1	1	3	A
GEVE_360	15	1	1	2	B
GEVE_360	18	1	1	3	B
GEVE_361	15	1	1	1	B
GEVE_361	17	1	1	2	A
GEVE_361	18	1	1	3	B
GEVE_365	19	2	1	1	A
GEVE_365	16	1	1	2	B
GEVE_370	38	3	2	1	A
GEVE_370	52	2	2	1	B
GEVE_370	20	1	1	2	B
GEVE_370	14	1	1	3	A
GEVE_370	18	2	1	3	B
GEVE_373	66	2	2	3	A
GEVE_374	30	3	3	1	A
GEVE_374	15	1	1	2	B
GEVE_374	18	1	1	3	B
GEVE_376	33	1	1	1	B
GEVE_383	16	1	1	3	B
GEVE_385	21	1	1	1	A
GEVE_385	17	1	1	1	B
GEVE_385	18	2	1	3	B
GEVE_392	58	1	1	1	A
GEVE_392	29	1	1	1	B
GEVE_394	17	1	1	2	A
GEVE_395	636	26	11	1	A
GEVE_395	821	29	13	1	B
GEVE_395	1870	63	12	2	A
GEVE_395	982	38	12	2	B
GEVE_395	980	45	17	3	A
GEVE_395	812	34	13	3	B
GEVE_396	15	1	1	2	B
GEVE_396	19	1	1	3	A
GEVE_403	17	1	1	1	B
GEVE_411	17	1	1	1	B
GEVE_411	17	2	1	2	A
GEVE_411	16	1	1	2	B
GEVE_414	25	1	1	2	A
GEVE_414	21	1	1	2	B
GEVE_415	27	2	1	2	B
GEVE_415	21	3	2	3	B
GEVE_417	17	2	1	2	A
GEVE_417	17	1	1	2	B
GEVE_423	25	1	1	3	B
GEVE_424	28	1	1	3	A
GEVE_424	33	2	2	3	B
GEVE_427	28	1	1	1	B
GEVE_429	22	2	1	3	A
GEVE_429	20	1	1	3	B
GEVE_435	15	1	1	1	B
GEVE_435	22	1	1	2	B
GEVE_436	24	1	1	1	B
GEVE_438	27	2	1	1	A
GEVE_438	16	1	1	2	A
GEVE_438	20	1	1	2	B
GEVE_438	54	4	1	3	A
GEVE_439	22	3	1	1	A
GEVE_439	16	1	1	2	A
GEVE_444	14	1	1	3	A
GEVE_444	19	1	1	3	B
GEVE_451	17	1	1	1	A
GEVE_451	25	1	1	1	B
GEVE_453	15	1	1	2	A
GEVE_455	24	1	1	3	A
GEVE_458	16	1	1	3	B
GEVE_460	24	2	2	1	A
GEVE_460	17	1	1	2	A
GEVE_460	14	1	1	2	B
GEVE_460	19	2	1	3	B
GEVE_462	20	1	1	3	B
GEVE_469	15	1	1	2	B
GEVE_470	18	1	1	3	A
GEVE_475	14	1	1	2	A
GEVE_475	16	1	1	3	B
GEVE_479	22	3	1	2	A
GEVE_479	22	1	1	2	B
GEVE_479	22	1	1	3	A
GEVE_479	17	1	1	3	B
GEVE_480	15	1	1	1	A
GEVE_483	18	2	2	1	A
GEVE_483	25	1	1	1	B
GEVE_483	25	2	2	3	A
GEVE_483	24	3	3	3	B
GEVE_485	16	1	1	1	B
GEVE_492	36	5	1	1	B
GEVE_496	22	5	1	1	A
GEVE_496	29	3	1	1	B
GEVE_496	31	4	1	2	A
GEVE_496	19	2	2	2	B
GEVE_496	22	1	1	3	A
GEVE_497	17	1	1	3	A
GEVE_498	18	1	1	1	A
GEVE_501	19	1	1	1	A
GEVE_501	41	1	1	1	B
GEVE_501	51	1	1	2	A
GEVE_501	40	1	1	2	B
GEVE_503	21	2	1	2	A
GEVE_504	24	3	1	2	A
GEVE_504	18	1	1	2	B
GEVE_504	28	3	1	3	A
GEVE_506	20	1	1	1	A
GEVE_506	17	1	1	1	B
GEVE_506	16	1	1	2	A
GEVE_506	16	1	1	2	B
GEVE_506	17	1	1	3	A
GEVE_508	13	1	1	2	B
GEVE_508	16	1	1	3	B
GEVE_511	17	1	1	1	B
GEVE_511	15	1	1	2	B
GEVE_512	18	1	1	2	A
GEVE_513	18	1	1	1	B
GEVE_517	20	1	1	2	A
GEVE_517	18	1	1	3	A
GEVE_518	90	1	1	1	A
GEVE_518	110	1	1	1	B
GEVE_518	19	1	1	2	B
GEVE_518	14	1	1	3	A
GEVE_519	23	3	1	1	A
GEVE_519	26	3	1	1	B
GEVE_519	20	2	2	2	A
GEVE_519	22	3	1	2	B
GEVE_520	16	1	1	1	B
GEVE_520	17	1	1	3	B
GEVE_522	15	1	1	2	A
GEVE_522	13	1	1	2	B
GEVE_526	18	2	2	3	B
GEVE_528	17	1	1	1	A
GEVE_531	20	3	3	3	A
GEVE_531	26	3	2	3	B
GEVE_533	25	2	1	3	A
GEVE_537	19	1	1	1	A
GEVE_537	15	1	1	2	A
GEVE_537	28	2	1	3	A
GEVE_537	35	3	1	3	B
GEVE_545	19	1	1	3	A
GEVE_545	20	1	1	3	B
GEVE_546	16	1	1	3	A
GEVE_551	17	1	1	3	A
GEVE_556	20	1	1	1	A
GEVE_556	19	3	1	1	B
GEVE_556	19	1	1	2	A
GEVE_556	19	1	1	2	B
GEVE_556	18	1	1	3	B
GEVE_558	13	1	1	1	B
GEVE_558	17	2	1	2	B
GEVE_558	23	2	1	3	A
GEVE_558	32	4	1	3	B
GEVE_562	14	1	1	3	A
GEVE_567	17	1	1	1	A
GEVE_599	16	1	1	1	A
GEVE_600	21	1	1	2	B
GEVE_600	21	2	2	3	B

### Sheet: filt_data
prot_acc	mascot_score	peptide_matches	prot_sequences	biol_replicate	tech_replicate	mean.mascot_score	functional_cat
GEVE_395	636	26	11	1	A	1016.83	Structural
GEVE_395	821	29	13	1	B	1016.83	Structural
GEVE_395	1870	63	12	2	A	1016.83	Structural
GEVE_395	982	38	12	2	B	1016.83	Structural
GEVE_395	980	45	17	3	A	1016.83	Structural
GEVE_395	812	34	13	3	B	1016.83	Structural
GEVE_120	358	11	6	1	A	500.833	Unknown
GEVE_120	378	12	7	1	B	500.833	Unknown
GEVE_120	541	17	4	2	A	500.833	Unknown
GEVE_120	581	21	5	2	B	500.833	Unknown
GEVE_120	603	24	9	3	A	500.833	Unknown
GEVE_120	544	20	9	3	B	500.833	Unknown
GEVE_100	21	1	1	1	A	69.2	Metabolism, miscellaneous
GEVE_100	38	1	1	1	B	69.2	Metabolism, miscellaneous
GEVE_100	17	1	1	2	A	69.2	Metabolism, miscellaneous
GEVE_100	69	3	2	3	A	69.2	Metabolism, miscellaneous
GEVE_100	201	5	3	3	B	69.2	Metabolism, miscellaneous
GEVE_518	90	1	1	1	A	58.25	Transcription, replication
GEVE_518	110	1	1	1	B	58.25	Transcription, replication
GEVE_518	19	1	1	2	B	58.25	Transcription, replication
GEVE_518	14	1	1	3	A	58.25	Transcription, replication
GEVE_392	58	1	1	1	A	43.5	Unknown
GEVE_392	29	1	1	1	B	43.5	Unknown
GEVE_168	37	2	1	1	A	42.8333	Unknown
GEVE_168	31	3	1	1	B	42.8333	Unknown
GEVE_168	58	4	2	2	A	42.8333	Unknown
GEVE_168	40	4	2	2	B	42.8333	Unknown
GEVE_168	65	4	1	3	A	42.8333	Unknown
GEVE_168	26	1	1	3	B	42.8333	Unknown
GEVE_184	39	1	1	1	A	41.5	Transcription, replication
GEVE_184	44	2	1	1	B	41.5	Transcription, replication
GEVE_113	50	2	1	1	A	40.5	Unknown
GEVE_113	58	4	1	1	B	40.5	Unknown
GEVE_113	20	1	1	2	A	40.5	Unknown
GEVE_113	34	2	1	2	B	40.5	Unknown
GEVE_501	19	1	1	1	A	37.75	Unknown
GEVE_501	41	1	1	1	B	37.75	Unknown
GEVE_501	51	1	1	2	A	37.75	Unknown
GEVE_501	40	1	1	2	B	37.75	Unknown
GEVE_343	55	1	1	1	A	34.5	Unknown
GEVE_343	14	1	1	2	B	34.5	Unknown
GEVE_102	31	1	1	1	A	31.5	Metabolism, miscellaneous
GEVE_102	28	1	1	1	B	31.5	Metabolism, miscellaneous
GEVE_102	45	3	2	3	A	31.5	Metabolism, miscellaneous
GEVE_102	22	3	3	3	B	31.5	Metabolism, miscellaneous
GEVE_101	18	1	1	1	A	30	Metabolism, miscellaneous
GEVE_101	26	1	1	1	B	30	Metabolism, miscellaneous
GEVE_101	57	6	3	3	A	30	Metabolism, miscellaneous
GEVE_101	19	2	1	3	B	30	Metabolism, miscellaneous
GEVE_123	44	3	2	1	A	29.3333	Unknown
GEVE_123	17	1	1	1	B	29.3333	Unknown
GEVE_123	27	1	1	3	B	29.3333	Unknown
GEVE_438	27	2	1	1	A	29.25	Structural
GEVE_438	16	1	1	2	A	29.25	Structural
GEVE_438	20	1	1	2	B	29.25	Structural
GEVE_438	54	4	1	3	A	29.25	Structural
GEVE_370	38	3	2	1	A	28.4	Unknown
GEVE_370	52	2	2	1	B	28.4	Unknown
GEVE_370	20	1	1	2	B	28.4	Unknown
GEVE_370	14	1	1	3	A	28.4	Unknown
GEVE_370	18	2	1	3	B	28.4	Unknown
GEVE_177	18	1	1	1	B	28	Unknown
GEVE_177	19	1	1	2	A	28	Unknown
GEVE_177	18	1	1	2	B	28	Unknown
GEVE_177	18	1	1	3	A	28	Unknown
GEVE_177	67	7	2	3	B	28	Unknown
GEVE_129	39	1	1	1	A	27.25	Unknown
GEVE_129	39	1	1	1	B	27.25	Unknown
GEVE_129	17	1	1	2	B	27.25	Unknown
GEVE_129	14	1	1	3	A	27.25	Unknown
GEVE_107	18	2	1	1	A	26.5	Transcription, replication
GEVE_107	40	4	1	2	B	26.5	Transcription, replication
GEVE_107	16	2	2	3	A	26.5	Transcription, replication
GEVE_107	32	3	2	3	B	26.5	Transcription, replication
GEVE_202	16	2	2	2	A	26	Unknown
GEVE_202	21	3	1	3	A	26	Unknown
GEVE_202	41	4	1	3	B	26	Unknown
GEVE_263	31	3	1	1	A	25	Transcription, replication
GEVE_263	36	4	1	1	B	25	Transcription, replication
GEVE_263	14	1	1	2	B	25	Transcription, replication
GEVE_263	19	1	1	3	A	25	Transcription, replication
GEVE_496	22	5	1	1	A	24.6	Unknown
GEVE_496	29	3	1	1	B	24.6	Unknown
GEVE_496	31	4	1	2	A	24.6	Unknown
GEVE_496	19	2	2	2	B	24.6	Unknown
GEVE_496	22	1	1	3	A	24.6	Unknown
GEVE_76	18	2	2	1	B	24.5	Mobile elements
GEVE_76	31	4	4	3	A	24.5	Mobile elements
GEVE_74	20	1	1	1	A	24.25	Mobile elements
GEVE_74	14	1	1	1	B	24.25	Mobile elements
GEVE_74	44	8	2	3	A	24.25	Mobile elements
GEVE_74	19	2	1	3	B	24.25	Mobile elements
GEVE_537	19	1	1	1	A	24.25	Unknown
GEVE_537	15	1	1	2	A	24.25	Unknown
GEVE_537	28	2	1	3	A	24.25	Unknown
GEVE_537	35	3	1	3	B	24.25	Unknown
GEVE_415	27	2	1	2	B	24	Metabolism, miscellaneous
GEVE_415	21	3	2	3	B	24	Metabolism, miscellaneous
GEVE_504	24	3	1	2	A	23.3333	Unknown
GEVE_504	18	1	1	2	B	23.3333	Unknown
GEVE_504	28	3	1	3	A	23.3333	Unknown
GEVE_176	25	3	3	1	B	23.2	Transcription, replication
GEVE_176	31	4	3	2	A	23.2	Transcription, replication
GEVE_176	24	2	1	2	B	23.2	Transcription, replication
GEVE_176	16	2	1	3	A	23.2	Transcription, replication
GEVE_176	20	2	1	3	B	23.2	Transcription, replication
GEVE_483	18	2	2	1	A	23	Transcription, replication
GEVE_483	25	1	1	1	B	23	Transcription, replication
GEVE_483	25	2	2	3	A	23	Transcription, replication
GEVE_483	24	3	3	3	B	23	Transcription, replication
GEVE_531	20	3	3	3	A	23	Unknown
GEVE_531	26	3	2	3	B	23	Unknown
GEVE_519	23	3	1	1	A	22.75	Unknown
GEVE_519	26	3	1	1	B	22.75	Unknown
GEVE_519	20	2	2	2	A	22.75	Unknown
GEVE_519	22	3	1	2	B	22.75	Unknown
GEVE_167	26	2	2	1	A	22.6667	Metabolism, miscellaneous
GEVE_167	19	1	1	1	B	22.6667	Metabolism, miscellaneous
GEVE_167	23	2	2	2	A	22.6667	Metabolism, miscellaneous
GEVE_144	24	2	2	1	A	22	Mobile elements
GEVE_144	16	1	1	1	B	22	Mobile elements
GEVE_144	30	3	3	2	A	22	Mobile elements
GEVE_144	18	1	1	3	B	22	Mobile elements
GEVE_297	25	2	2	2	A	22	Mobile elements
GEVE_297	19	2	2	3	B	22	Mobile elements
GEVE_130	22	2	1	1	A	21.4	Transcription, replication
GEVE_130	20	2	1	1	B	21.4	Transcription, replication
GEVE_130	15	1	1	2	A	21.4	Transcription, replication
GEVE_130	20	1	1	2	B	21.4	Transcription, replication
GEVE_130	30	2	1	3	B	21.4	Transcription, replication
GEVE_558	13	1	1	1	B	21.25	Unknown
GEVE_558	17	2	1	2	B	21.25	Unknown
GEVE_558	23	2	1	3	A	21.25	Unknown
GEVE_558	32	4	1	3	B	21.25	Unknown
GEVE_181	30	3	2	1	A	19.8333	Transcription, replication
GEVE_181	25	3	3	1	B	19.8333	Transcription, replication
GEVE_181	20	1	1	2	A	19.8333	Transcription, replication
GEVE_181	16	1	1	2	B	19.8333	Transcription, replication
GEVE_181	14	1	1	3	A	19.8333	Transcription, replication
GEVE_181	14	1	1	3	B	19.8333	Transcription, replication
GEVE_348	20	2	2	2	A	19.5	Unknown
GEVE_348	19	2	1	2	B	19.5	Unknown
GEVE_354	22	2	2	1	A	19.4	Unknown
GEVE_354	16	1	1	2	A	19.4	Unknown
GEVE_354	15	1	1	2	B	19.4	Unknown
GEVE_354	26	3	2	3	A	19.4	Unknown
GEVE_354	18	2	1	3	B	19.4	Unknown
GEVE_353	25	2	2	1	B	19.3333	Structural
GEVE_353	15	1	1	2	A	19.3333	Structural
GEVE_353	18	2	1	3	B	19.3333	Structural
GEVE_164	19	2	2	1	A	18.8	Transcription, replication
GEVE_164	19	1	1	1	B	18.8	Transcription, replication
GEVE_164	20	1	1	2	A	18.8	Transcription, replication
GEVE_164	18	1	1	2	B	18.8	Transcription, replication
GEVE_164	18	2	1	3	B	18.8	Transcription, replication
GEVE_329	16	2	2	1	A	18.5	Unknown
GEVE_329	23	2	2	1	B	18.5	Unknown
GEVE_329	18	1	1	2	A	18.5	Unknown
GEVE_329	17	1	1	2	B	18.5	Unknown
GEVE_460	24	2	2	1	A	18.5	Unknown
GEVE_460	17	1	1	2	A	18.5	Unknown
GEVE_460	14	1	1	2	B	18.5	Unknown
GEVE_460	19	2	1	3	B	18.5	Unknown
GEVE_146	19	2	1	2	B	18	Mobile elements
GEVE_146	17	2	1	3	B	18	Mobile elements
